# Evolutionarily informed gene sets reveal conserved and lineage-modified transcriptional programs during vertebrate forebrain evolution

**DOI:** 10.64898/2026.03.24.713832

**Authors:** Haowen He, Jeffrey T. Streelman, Peng Qiu

## Abstract

The vertebrate forebrain exhibits striking diversity in anatomical architecture, yet is built from deeply conserved gene regulatory programs and cell types that underlie shared neural functions and behaviors. Understanding how these conserved cellular programs are maintained and modified across ∼500 million years of vertebrate evolution requires systematic cross-species single-cell comparisons, a challenge compounded by complex gene evolutionary histories. Here we present scGENUS, a multispecies comparative framework that derives evolutionarily informed gene sets from a global homology graph and represents cells in a shared, interpretable gene-set feature space. Applying this framework to forebrain profiles from eleven vertebrate species, from sea lamprey to human, we construct a unified cross-vertebrate cell atlas. We find that conserved transcriptional programs define stable cell-type identities across vertebrates, with evolutionary divergence occurring predominantly within, rather than between, cell types. Gene-set conservation scales with evolutionary age, whereas lineage-modified programs reflect coordinated clade-level remodeling. Radial glia exhibit a conserved fate bifurcation into neurogenic and gliogenic trajectories with lineage-dependent modulation of transcriptional dynamics. Finally, human neuropsychiatric GWAS signals map onto conserved neural substrates across vertebrates. Together, our results demonstrate that vertebrate forebrain evolution proceeds through lineage-specific tuning of deeply conserved transcriptional programs embedded within stable cellular architectures.
