## Supplemental Data 2 for "Evolutionarily informed gene sets reveal conserved and lineage-modified transcriptional programs during vertebrate forebrain evolution": Supplementary_Data_File_7.xlsx

### Sheet: Dataset metadata table
Species	Source study	DOI	Sequencing modality	Library platform	Chemistry	Number of biological replicates	Sample ID	Anatomical region	Developmental stage	Sex	Number of retained cells	Major cell types present
Petromyzon marinus (Sea lamprey)	Lamanna, F., Hervas-Sotomayor, F., Oel, A.P. et al.	10.1038/s41559-023-02170-1	scRNA-seq	10x Genomics Chromium 3′	v3	2	SN162	Telencephalon	Adult	N/A	914	GABAergic, Glutamatergic, Astrocytes, Ependymal, Microglia, Vascular
							SN179				2675
Mchenga conophorous (Cichlid)	Johnson, Z.V., Hegarty, B.E., Gruenhagen, G.W. et al.	10.1038/s41467-023-40331-9	snRNA-seq	10x Genomics Chromium 3′	v3	10	b1	Telencephalon (including olfactory bulb)	Adult	Male	2572	GABAergic, Glutamatergic, Radial Glia, Oligodendrocytes, OPCs, Microglia, Vascular
							b2				2706
							b3				2033
							b4				3429
							b5				3092
							c1				1707
							c2				2716
							c3				2423
							c4				3540
							c5				3349
Carassius auratus (Goldfish)	Muhammad Tibi et al.	10.1126/sciadv.adh7693	scRNA-seq	10x Genomics Chromium 3′	v2	11	13-1	telencephalon (anterior, lateral, medial, and ventral)	Adult	Male & Female	2348	GABAergic, Glutamatergic, Radial Glia, Ependymal, Oligodendrocytes, OPCs, Microglia, Immune, Vascular
							13-2				1758
							72-2				2490
							72-3				2739
							81-1				3620
							82-1				3958
							82-3				2815
							122-1				1930
							122-2				2221
							122-3				2269
							122-4				1907
Danio rerio (Zebrafish)	Anneseret, L., Satou, C., Hotz, H. et al.	10.1016/j.cub.2023.12.003	scRNA-seq	10x Genomics Chromium 3′	v3	2	replicate 1	Telencephalon	Adult	Male & Female	1315	GABAergic, Glutamatergic, Radial Glia, Oligodendrocytes, OPCs, Microglia, Immune, Vascular
							replicate 2				10014
Ambystoma mexicanum (Axolotl)	Katharina Lust et al.	10.1126/science.abp9262	snRNA-seq	10x Genomics Chromium 3′	v3	2	animal 1	Whole pallium	Adult	N/A	10547	GABAergic, Glutamatergic, Radial Glia, Oligodendrocytes, Microglia, Vascular
					v3		animal 2				9956
			snMultiome	10x Genomics Chromium	Multiome ATAC + Gene Expression	1	D1				1979
							D2				2019
							L1				2593
							L2				2185
							M1				4874
							M2				4401
Mus musculus (Mouse)	Zeisel, A., Hochgerner, H., Lönnerberg, P., et al.	10.1016/j.cell.2018.06.021	scRNA-seq	10x Genomics Chromium 3′	v1	49	10X01_1	Cortex	p28	N/A	111	GABAergic, Glutamatergic, Radial Glia, Astrocytes
							10X02_1		p29		96
							10X04_1	Hippocampus	p28	Female	351
							10X04_2		p28		419
							10X04_4	Olfactory	p28		453
							10X05_1	Cortex	p29		143
							10X05_2		p29		111
							10X05_3	Striatum Dorsal	p29		97
							10X05_4		p29		76
							10X06_1	Amygdala	p30	Male	84
							10X06_2		p30		88
							10X19_2	Cortex	p21		1015
							10X20_1		p22	Female	1223
							10X20_2		p22		1051
							10X22_1		p23	Male	1081
							10X22_2		p23		1220
							10X22_3	Hippocampus	p23		1968
							10X22_4		p23		2045
							10X24_1	Striatum Dorsal	p24		1146
							10X24_2		p24		1199
							10X26_1	Cerebellum	p25	Female	15
							10X26_2		p25		3
							10X26_3	Striatum Ventral	p25		1398
							10X26_4		p25		1184
							10X28_2	Cortex	p26	Male	1190
							10X28_3		p26		1257
							10X28_4	Olfactory	p26		1151
							10X28_5		p26		998
							10X34_1	Amygdala	p21	Female	87
							10X34_2		p21		118
							10X35_1	Cortex	p26		352
							10X35_2		p26		401
							10X36_1	Hippocampus	p27	1M 2F	206
							10X36_2		p27	1M 2F	215
							10X36_3	Cortex	p27	1M 2F	191
							10X38_1	Hippocampus	p60	2M 1F	1434
							10X38_2		p60	2M 1F	1486
							10X38_3	Cortex	p60	2M 1F	743
							10X43_1	Hippocampus	p12, p35	1M 1F	1815
							10X46_1		p16, p24	1M 1F	835
							10X46_2	Striatum Ventral	p16, p24	1M 1F	44
							10X46_3		p16, p24	1M 1F	64
							10X49_1	Amygdala	p29	Female	446
							10X49_2		p29		118
							10X49_3		p29		530
							10X49_4	Olfactory	p29		1628
							10X49_5		p29		1521
							10X56_2	Amygdala	p25-27	Male	99
							10X56_3		p25-27		88
Homo sapiens (Human)	Wang, L., Wang, C., Moriano, J.A., et al.	10.1038/s41586-024-08351-7	snMultiome	10x Genomics Chromium	Multiome ATAC + Gene Expression	18	NIH-4373-BA9-3	PFC	Infancy	Female	4817	GABAergic, Glutamatergic, Astrocytes, Oligodendrocytes, OPCs, Microglia, Vascular
							NIH-4373-BA17	V1	Infancy		2130
							NIH-1325-BA10-2	PFC	Infancy		5071
							NIH-1325-BA17	V1	Infancy		5045
							NIH-4458-BA9-3	PFC	Infancy		2085
							NIH-4458-BA17	V1	Infancy		2148
							NIH-4392-BA9	PFC	Infancy		5588
							NIH-4392-BA17	V1	Infancy		5045
							NIH-1671-BA10-2	PFC	Infancy	Male	5636
							NIH-1671-BA17	V1	Infancy		3378
							NIH-5554-BA9	PFC	Adolescence	Female	7690
							NIH-5554-BA17	V1	Adolescence		4678
							NIH-5162-BA9	PFC	Adolescence	Male	5587
							NIH-5162-BA17	V1	Adolescence		7025
							NIH-5376-BA9	PFC	Adolescence		3882
							NIH-5376-BA17	V1	Adolescence		4650
							NIH-4341-BA9	PFC	Adolescence		4832
							NIH-4341-BA17	V1	Adolescence		7112
Pogona vitticeps (Lizard)	David Hain et al.	10.1126/science.abp8202	scRNA-seq	10x Genomics Chromium 3′	v2	13	E15	Telencephalon	Adult	Male	582	GABAergic, Glutamatergic
							E16				655
							E18				2161
							E22				21
							E25				1758
							E26				125
							E27				25
							E28				248
					v3		E29				4464
							E30			Female	173
							E31			Male	3262
							E32				111
							E33				1325
Trachemys scripta elegans (Turtle)	Maria Antonietta Tosches et al.	10.1126/science.aar4237	snRNA-seq	Drop-seq	Drop-seq Laboratory Protocol v3.1	5	d3	Whole pallium	Adult	Female	2661	GABAergic, Glutamatergic, Radial Glia, Oligodendrocytes, OPCs, Microglia, Immune, Vascular
							d4				2417
							d5				2321
							d6				2979
							d7				2315
Taeniopygia guttata (Songbird)	Bradley M. Colquitt et al.	10.1126/science.abd9704	snRNA-seq	10x Genomics Chromium 3′	v3	2	HVC	HVC	Adult	Male	19350	GABAergic, Glutamatergic, Astrocytes, Radial Glia, Ependymal, Oligodendrocytes, OPCs, Microglia, Vascular
							RA	RA			4353
Gallus gallus (Chicken)	Nikolai Hecker et al.	10.1126/science.adp3957	scMultiome	10x Genomics Chromium	Multiome ATAC + Gene Expression	2	sample 1	Telencephalon	Adult	Male	11425	GABAergic, Glutamatergic, Astrocytes, Oligodendrocytes, OPCs, Microglia, Vascular
							sample 2				10485
