## Supplemental Data 2 for "Evolutionarily informed gene sets reveal conserved and lineage-modified transcriptional programs during vertebrate forebrain evolution": Supplementary_Data_File_8.xlsx

### Sheet: scIB_benchmark_metrics_results
	Batch correction			Bio conservation
Methods	Silhouette batch	Graph iLISI (batch mixing)	Graph connectivity	Silhouette cell-type label	Isolated label scores	Graph cLISI (cell-type separation)
scGENUS	0.8955156614161952	0.22621194441497824	0.9866028007752424	0.5354836342746727	0.5285149987141593	1
SATURN	0.7444306696946914	0.0383142	0.8766488750541679	0.5210924334824085	0.6498668841086328	1
CAMEX	0.913879	0.2	0.837746	0.485123	0.501023	0.904992
Harmony O2O	0.870045	0	0.674541	0.434735	0.470414	0.904284
Negative control 1 size-matched random gene sets	0.621813	0	0.518675	0.498816	0.556551	0.976737
Negative control 2 rewired homology graph	0.877979	0.06	0.39042	0.455832	0.440763	0.812346
SAMap	0.45111888321054555	0	0.4165872023883007	0.30749495327472687	0.3573729880154133	0.9720553171196948
